# Targeted and Untargeted Amine Metabolite Quantitation in Single Cells with Isobaric Multiplexing

**DOI:** 10.1101/2024.06.18.599468

**Authors:** Juho Heininen, Parisa Movahedi, Tapio Kotiaho, Risto Kostiainen, Tapio Pahikkala, Jaakko Teppo

## Abstract

We developed a single cell amine analysis approach utilizing isobarically multiplexed samples of 6 individual cells along with analyte abundant carrier. This methodology was applied for absolute quantitation of amino acids and untargeted relative quantitation of amines in a total of 108 individual cells using nanoflow LC with high-resolution mass spectrometry. Together with individually determined cell sizes, this provides the first absolute quantification of intracellular metabolites within individual cells. The targeted method was partially validated for 10 amino acids with limits of detection in low attomoles, linear calibration range covering analyte amounts typically from 30 amol to 120 fmol, and correlation coefficients (R) above 0.99. Using the cell sizes determined during dispensing, millimolar intracellular concentrations were determined. The untargeted approach yielded 249 features that were detected in at least 25% of the single cells, providing modest cell type separation on principal component analysis. Using Greedy forward selection with regularized least squares, a sub-selection of 100 features explaining most of the difference, was determined. These features were annotated using MS2 from analyte standards and accurate mass with library search. The approach provides accessible, sensitive, and high-throughput method with the potential to be expanded also to other forms of ultrasensitive analysis.
