## Supplementary file S1 for "Targeted and Untargeted Amine Metabolite Quantitation in Single Cells with Isobaric Multiplexing"

### Sheet: Sheet1
Feature number	Feature id	Feature mz	Feature rt	Nonlabeled accurate mass [M+1H]+1	Level 2 identification (MS2 match to labeled standard)	Number of possible Level 4 identifications for feature (precursor MS1 match)	Possible Level 4 identifications (HMDB matches)	Level 4 match accuracy (mDa)
1	4712	862.337	8.3824	633.175
2	1650	391.238	25.2351	162.075		10	hydroxybutyrylglycine	0.65
							3-Aminoadipic acid	0.65
							Carboxybetaine	0.65
							Aminoadipic acid	0.65
							Acetylhomoserine	0.65
							(±)-2,2'-Iminobispropanoic acid	0.65
							Glutamic acid gamma-methyl ester	0.65
							N-Acetylthreonine	0.65
							N-methyl-L-glutamic Acid	0.65
							2-Aminoadipic acid	0.65
3	113149	264.194	5.6691	35.0309
4	12996	305.203	24.6486	76.0398	Glycine
5	87872	302.749	24.3153	73.5856
6	937	362.224	7.684	133.061	Asparagine
7	182727	610.302	24.3491	381.139		1	N-(5-(((5-(1,1-Dimethylethyl)-2-oxazolyl)methyl)thio)-2-thiazolyl)-4-piperidinecarboxamide	2.38
8	96403	379.241	24.6193	150.078	Methionine
9	25066	602.358	24.5015	373.195		1	Biocytin	-4.42
10	25628	307.189	24.8679	78.0265
11	1389	637.429	24.6113	408.266
12	809	525.376	5.6337	296.213
13	40827	368.281	27.3466	139.118
14	71691	355.186	24.8219	126.023		3	3h-Taurine	-1.13
							Sulfonamidoethanol	-1.13
							Taurine	-1.13
15	1855	551.354	26.3723	322.191		4	3-[[3-Methoxy-5-(1H-pyrrol-2-yl)pyrrol-2-ylidene]methyl]-1,4-dimethyl-4,5,6,7-tetrahydro-2H-isoindole	0.04
							Arginylphenylalanine	-3.98
							Phenylalanylarginine	-3.98
							(2S)-2-(2-Benzamidoethylamino)-5-(diaminomethylideneamino)pentanoic acid	-3.98
16	32307	303.223	24.8271	74.06		9	1-Aminocyclopropanol	0.06
							Propanal, 2-amino-	0.06
							Acetone oxime	0.06
							Methyl acetimidate	0.06
							Oxazolidine	0.06
							3-Aminopropionaldehyde	0.06
							N,N-Dimethylformamide	0.06
							Aminoacetone	0.06
							N-METHYLACETAMIDE	0.06
17	104569	594.271	24.3778	365.108		2	Lykurim	-3.05
							(E)-1-(4-((6-Amino-5-((methoxyimino)methyl)pyrimidin-4-yl)oxy)-2-chlorophenyl)-3-ethylurea	4.61
18	1383	866.477	24.5878	637.314
19	103934	279.186	6.0183	50.0234
20	31360	285.173	5.631	56.0104		1	Cyanoformaldehyde	2.66
21	159682	496.357	24.4192	267.194
22	1212	346.009	8.7856	116.846
23	1570	376.236	24.6153	147.073		9	Alanylglycine	3.26
							Cyclic Urea	3.26
							Glycyl-D-Alanine	3.26
							Glycylsarcosine	3.26
							D-Alanyl glycine	3.26
							L-Glutamine	3.26
							Ureidoisobutyric acid	3.26
							D-Glutamine	3.26
							3-ureido-isobutyrate	3.26
24	161794	420.291	28.7717	191.128
25	182954	346.23	25.1567	117.067		8	N,N'-Diacetylhydrazine	-1.42
							N-Nitroso-3-hydroxypyrrolidine	-1.42
							2,3-Dinitrosobutanbildung	-1.42
							3-Amino-1-hydroxypyrrolidin-2-one	-1.42
							Biacetyl dioxime	-1.42
							N-NITROSOMORPHOLINE	-1.42
							3-Amino-4-oxobutanamide	-1.42
							Succinamide	-1.42
26	122604	517.336	13.5382	288.173		6	Cyproheptadine	1.85
							Naftifine	1.85
							Tribenzylamine	1.85
							Zolmitriptan	-2.17
							(4R)-4-[[3-(2-Dimethylaminoethyl)-1H-indol-5-yl]methyl]oxazolidin-2-one	-2.17
							Cyanopindolol	-2.17
27	1871	302.257	26.4821	73.0938
28	1173	769.41	8.5954	540.247
29	18555	1090.54	8.6872	861.375
30	886	840.471	6.0572	611.309		3	Daurisoline	3.02
							Isoliensinine	3.02
							Liensinine	3.02
31	140965	741.314	23.9794	512.151
32	2229	522.336	29.8455	293.173		1	Lerisetron	3.41
33	104592	909.413	24.4635	680.25
34	151094	315.222	26.2813	86.0593		5	2-Methyl-2-oxazoline	0.78
							METHACRYLAMIDE	0.78
							N-Vinylacetamide	0.78
							2-Pyrrolidinone	0.78
							Acetone cyanohydrin	0.78
35	131796	317.207	25.3005	88.0444
36	104562	663.292	24.3189	434.129		1	7-[(Gly-L-Phe-)Amino]-4-(trifluoromethyl)-2H-1-benzopyran-2-one	3.3
37	40992	332.293	29.6749	103.13
38	927	277.171	7.6631	48.0076		1	Nitrite	0.42
39	159395	623.313	9.5769	394.151		2	Pentetic acid	-4.93
							4-(2-Aminoethylamino)-3-[bis(carboxymethyl)amino]-3-(carboxymethyl)hexanedioic acid	-4.93
40	38550	621.364	6.1198	392.201
41	1827	599.389	26.5807	370.226		18	Cilostazol	-2.58
							Dodeca-3,9-dienedioylcarnitine	-3.92
							Dodeca-4,10-dienedioylcarnitine	-3.92
							Dodeca-4,8-dienedioylcarnitine	-3.92
							Dodeca-6,9-dienedioylcarnitine	-3.92
							(6E)-Dodeca-2,6-dienedioylcarnitine	-3.92
							Dodeca-4,9-dienedioylcarnitine	-3.92
							Dodeca-5,10-dienedioylcarnitine	-3.92
							Dodeca-7,10-dienedioylcarnitine	-3.92
							Dodeca-6,8-dienedioylcarnitine	-3.92
							Dodeca-5,8-dienedioylcarnitine	-3.92
							Dodeca-3,10-dienedioylcarnitine	-3.92
							Dodeca-5,9-dienedioylcarnitine	-3.92
							Dodeca-7,9-dienedioylcarnitine	-3.92
							Dodeca-2,10-dienedioylcarnitine	-3.92
							3,4-dimethylidenedecanedioylcarnitine	-3.92
							Dodeca-5,7-dienedioylcarnitine	-3.92
							Dodeca-8,10-dienedioylcarnitine	-3.92
42	47051	292.189	25.1749	63.0266
43	39362	604.49	24.3196	375.327
44	31898	1042.61	7.9795	813.449
45	38780	393.229	7.6827	164.066		5	4-Oxo-1-(3-pyridyl)-1-butanone	4.31
							6-Hydroxy-3,4-dihydro-2(1H)-quinolinone	4.31
							2-Methyl-2H-1,3-benzoxazin-4(3H)-one	4.31
							4-(3-Pyridyl)-3-butenoic acid	4.31
							3-Methyldioxyindole	4.31
46	104571	1113.53	24.3812	884.371
47	159766	659.411	24.6158	430.248		1	Melagatran	-2.89
48	62773	584.242	8.5489	355.079		1	((2-Amino-3-((2-amino-3-((carboxymethyl)amino)-3-oxopropyl)dithio)propanoyl)amino)acetic acid	-4.72
49	26048	536.245	25.1065	307.082		1	N4-Acetylsulfamonomethoxine	3.52
50	866	620.36	6.1167	391.198		1	Meclizine	-3.96
51	171125	595.279	8.3596	366.116		7	4-Carbamothioylphenyl 2-(6-methoxynaphthalen-2-yl)propanoate	-0.06
							Furo(3,4-b)pyridine-3-carboxylic acid, 1,4,5,7-tetrahydro-4-(2-(difluoromethoxy)phenyl)-2-methyl-5-oxo-, ethyl ester	-1.14
							UK-121,265	1.34
							4-Hydroxyvoriconazole	1.34
							cefroxadine	-4.08
							Amoxicillin	-4.08
							4-Thia-1-azabicyclo[3.2.0]heptane-2-carboxylic acid, 6-[[(2R)-2-amino-2-(4-hydroxyphenyl)acetyl]amino]-3,3-dimethyl-7-oxo-, (2S,5R,6R)-	-4.08
52	863	342.172	6.0381	113.009
53	152113	395.248	28.5858	166.085	Phenylalanine
54	38784	399.216	7.6896	170.053		1	Phosphodimethylethanolamine	4.45
55	7565	448.068	6.1212	218.905
56	114114	415.067	24.851	185.904
57	182883	324.173	24.4457	95.0101
58	183844	333.233	25.1492	104.07		19	N-Methyl-DL-alanine	0.35
							1-Amino-4-hydroxybutan-2-one	0.35
							Propanamide, 2-hydroxy-2-methyl-	0.35
							Isobutyl nitrite	0.35
							Ethyl glycinate	0.35
							alpha-Aminobutyric acid	0.35
							N-Methylalanine	0.35
							N-Ethylglycine	0.35
							O-Acetylethanolamine	0.35
							Dimethylglycine	0.35
							3-Aminoisobutanoic acid	0.35
							(R)-beta-Aminoisobutyric acid	0.35
							(S)-beta-Aminoisobutyric acid	0.35
							2-Aminoisobutyric acid	0.35
							D-alpha-Aminobutyric acid	0.35
							L-alpha-Aminobutyric acid	0.35
							gamma-Aminobutyric acid	0.35
							Butyl nitrite	0.35
							3-Aminobutanoic acid	0.35
59	865	936.46	6.0397	707.297
60	79911	354.691	25.051	125.528
61	854	340.166	6.0284	111.003
62	1145	780.355	8.5723	551.192
63	55202	398.185	25.7885	169.022		3	1,2-Dinitrobenzene	2.81
							1,3-Dinitrobenzene	2.81
							6-Thioxanthine	-3.72
64	858	958.442	6.0286	729.279
65	47552	627.493	26.483	398.33		8	trans-Hexadec-2-enoyl carnitine	-3.48
							9-Hexadecenoylcarnitine	-3.48
							O-Palmitoleoylcarnitine	-3.48
							(11Z)-Hexadecenoylcarnitine	-3.48
							(6Z)-Hexadecenoylcarnitine	-3.48
							4-Hexadecenoylcarnitine	-3.48
							7-Hexadecenoylcarnitine	-3.48
							Hexadecenoylcarnitine	-3.48
66	80259	363.207	24.8909	134.044	Aspartic acid
67	2210	683.556	29.634	454.393		4	(11Z)-Eicoseneoylcarnitine	-3.57
							(13Z)-Eicoseneoylcarnitine	-3.57
							(9Z)-Icos-9-enoylcarnitine	-3.57
							N-Nervonoyl Serine	-3.57
68	182684	371.042	23.8807	141.879
69	26800	684.559	29.6446	455.396		1	Nb-Arachidoyltryptamine	3.65
70	32173	304.2	24.6493	75.0366
71	185499	353.272	29.6733	124.109		3	2-(1-Propenyl)-delta1-piperideine	2.86
							2-(2'-Propenyl)-delta-1-piperideine	2.86
							4-Dihydrocollidine	2.86
72	1534	400.056	24.9106	170.893
73	2038	339.257	28.1129	110.094		1	1,2,5-Trimethyl-1H-pyrrole	2.81
74	1171	683.434	8.6341	454.271
75	131284	840.504	8.2594	611.341
76	88197	349.228	24.6896	120.065	Threonine
77	14047	329.274	28.5647	100.111		4	Cyclohexylamine	0.79
							2-Methylpiperidine	0.79
							1-Ethylpyrrolidine	0.79
							N-Methylpiperidine	0.79
78	149679	334.229	7.837	105.066		3	Alanine amine	0.12
							(S)-2-Hydrazinopropionic acid	0.12
							2,3-Diaminopropionic acid	0.12
79	140684	786.491	8.1143	557.328
80	747	693.314	5.6176	464.151
81	159333	517.336	7.9949	288.173		6	Cyproheptadine	1.93
							Naftifine	1.93
							Tribenzylamine	1.93
							Zolmitriptan	-2.09
							(4R)-4-[[3-(2-Dimethylaminoethyl)-1H-indol-5-yl]methyl]oxazolidin-2-one	-2.09
							Cyanopindolol	-2.09
82	158820	643.346	6.075	414.183		2	Ethacizine	1.6
							Formamide	1.6
83	1717	390.103	25.6463	160.94
84	62257	578.289	5.6458	349.126		2	PI-103	3.82
							Dansylproline	-4.04
85	171264	279.186	12.6884	50.0234
86	1105	1374.52	8.5225	1145.36
87	131775	422.301	24.4844	193.138		3	Tocainide	-4.38
							1-(2-Methoxyphenyl)piperazine	-4.38
							Pozanicline	-4.38
88	113764	800.442	8.0696	571.279		3	Pipercyclobutanamide A	0.82
							Dipiperamide A	0.82
							Dipiperamide E	0.82
89	171054	805.335	8.5636	576.172		1	Cartormin	-0.98
90	1345	422.301	25.0087	193.138		3	Tocainide	-4.28
							1-(2-Methoxyphenyl)piperazine	-4.28
							Pozanicline	-4.28
91	159376	691.34	9.3354	462.177		6	Morphine-3-glucuronide	-1.4
							Morphine-6-glucuronide	-1.4
							Hydromorphone-3-glucuronide	-1.4
							Hydromorphone 3-beta-O-glucuronide	-1.4
							3-cis-Hydroxyglipizide	3.31
							4-trans-Hydroxyglipizide	3.31
92	909	561.352	5.625	332.189		4	Pandamarilactone 31	-3.8
							Tetramethrin	-3.8
							Cocapropylene	-3.8
							Salmefamol	-3.8
93	97189	317.215	26.4724	88.0517
94	1862	583.241	26.3939	354.078		1	2,5-diamino-6-(5-phospho-D-ribosylamino)pyrimidin-4(3H)-one	3.27
95	46696	377.224	24.7818	148.061	Glutamic acid
96	802	262.189	5.6691	33.0258
97	1155	557.159	8.62	327.996
98	31771	784.355	8.5707	555.192
99	53985	518.339	7.9843	289.176
100	24731	863.34	8.4044	634.177
